# The Clonal Hematopoiesis-associated Gene *Srcap* Plays an Essential Role in Hematopoiesis

**DOI:** 10.1101/2024.08.16.607812

**Authors:** Terrence N. Wong, Anna Mychalowych, Ellie R. Feldpausch, Alexander Carson, Darja Karpova, Daniel C. Link

## Abstract

Somatic mutations arising in hematopoietic stem cells (HSCs) may provide the latter with a fitness advantage, allowing the mutant HSC to clonally expand. Such mutations have been recurrently identified in the chromatin modifier, *SRCAP*, in both non-malignant and leukemic clones, suggesting that this gene plays a significant role in hematopoiesis. We generated a conditional *Srcap* loss of function murine model and determined the consequences of hematopoietic-specific loss of this gene. We show that *Srcap* is essential for normal fetal liver erythropoiesis and monocytopoiesis. In *Srcap* deficient fetal livers, the number of phenotypic HSCs is similar to that of controls, but these HSCs exhibit a profound repopulating defect. Likewise, conditional deletion of *Srcap* during adult hematopoiesis results in a rapid loss of HSCs. Loss of *Srcap* is associated with evidence of increased DNA damage in HSCs and lineage-restricted progenitors as assessed by y-H2AX expression. Consistent with this finding, we observed strong transcriptional upregulation of the p53 pathway in *Srcap* deficient erythroid precursors. Collectively our data highlight the importance of *Srcap* in maintaining HSC function and supporting hematopoietic differentiation and suggests that it plays an essential role in maintaining genomic integrity.

**Key Points:**

(1) *Srcap* plays an essential role in supporting normal hematopoietic differentiation. and in maintaining HSC function.
(2) Loss of *Srcap* is associated with evidence of increased DNA damage and transcriptional upregulation of the p53 pathway.
