## Supplemental Table for "The Clonal Hematopoiesis-associated Gene *Srcap* Plays an Essential Role in Hematopoiesis"

### Sheet: Supp. Table 1
Supplemental Table 1: Upregulated gene pathways in stage 1 fetal liver erythroid progenitors with loss of Srcap
Gene Set	ES	NES	NOM p-val	FDR q-val	FWER p-val
P53 PATHWAY	0.640408	2.1497	0	0.00955414	0
TNFA SIGNALING VIA NFKB	0.686284	2.05411	0	0.00955414	0.009
INTERFERON GAMMA RESPONSE	0.659828	1.93197	0	0.0189418	0.02
IL2 STAT5 SIGNALING	0.522848	1.92395	0	0.0165949	0.02
ALLOGRAFT REJECTION	0.526603	1.90685	0	0.0151867	0.02
CHOLESTEROL HOMEOSTASIS	0.519397	1.83567	0	0.0164686	0.035
APOPTOSIS	0.543122	1.83337	0	0.0154808	0.035
TGF BETA SIGNALING	0.657618	1.83075	0	0.01474	0.035
INFLAMMATORY RESPONSE	0.592317	1.83006	0	0.0141638	0.035
EPITHELIAL MESENCHYMAL TRANSITION	0.556778	1.81732	0	0.0137028	0.035
COAGULATION	0.539231	1.81179	0	0.0133257	0.035
UV RESPONSE DN	0.499827	1.80706	0	0.0130114	0.035
HYPOXIA	0.559593	1.78727	0	0.0127454	0.035
INTERFERON ALPHA RESPONSE	0.70234	1.77058	0	0.0125175	0.035
ESTROGEN RESPONSE EARLY	0.470459	1.74252	0	0.0165582	0.083
ANGIOGENESIS	0.670297	1.72732	0	0.0161204	0.083
MTORC1 SIGNALING	0.531809	1.72645	0	0.0157342	0.083
IL6 JAK STAT3 SIGNALING	0.610954	1.72038	0	0.0153908	0.083
KRAS SIGNALING UP	0.46553	1.69525	0	0.0174613	0.103
COMPLEMENT	0.451109	1.68599	0	0.0176227	0.103
ESTROGEN RESPONSE LATE	0.419982	1.5363	0	0.0563764	0.33
NOTCH SIGNALING	0.455426	1.51257	0.0263653	0.0641721	0.338
GLYCOLYSIS	0.388679	1.49457	0	0.0714243	0.377
Top upregulated hallmark gene pathways from comparison of four fetal liver samples with complete loss of Srcap (Vav Cre+/- Srcapfl/fl) against four samples with either normal Srcap expression (Srcapfl/fl) or heterozygous loss of Srcap (Vav Cre+/- Srcapfl/+). Pathways with P < 0.05 and FDR <0.25 are shown.
